# Microbial communities thriving in agave fermentations are locally influenced across diverse biogeographic regions

**DOI:** 10.1101/2024.03.22.586289

**Authors:** Angélica Jara-Servin, Luis D. Alcaraz, Sabino I. Juarez-Serrano, Aarón Espinosa-Jaime, Ivan Barajas, Lucia Morales, Alexander DeLuna, Antonio Hernández-López, Eugenio Mancera

## Abstract

The production of traditional agave spirits in Mexico is a deeply rooted traditional process that relies on environmental microorganisms to ferment the cooked must from agave plants. Analysis of these microorganisms provides the opportunity to understand the dynamics of the microbial communities in the interface of natural and human-associated environments in a biologically and culturally rich region of the world. Here, we performed 16S and ITS amplicon sequencing of close to 100 fermentation tanks from 42 distilleries throughout Mexico. The *Agave* species used, production practices, climatic conditions, and biogeographic characteristics varied considerably among sites. Yet, we did find taxa present in most fermentations suggesting that there is a core of microorganisms that are hallmarks of these communities. These core taxa are represented by hundreds of OTUs showing large intra-specific variation. The only variable that was consistently associated with the composition of both bacterial and fungal communities was the distillery, suggesting that microbial composition is determined by the local production practices and unique attributes of each site. Fermentation stage, climate and producing region were also associated with the community composition, but only for prokaryotes. Analysis of microbial composition in several tanks within three distilleries also revealed taxa that were enriched in specific fermentation stages or agave species. Our work provides a comprehensive analysis of the microbiome of agave fermentations, contributing key knowledge for its management and conservation.
