## Supplementary Table 1 for "Microbial communities thriving in agave fermentations are locally influenced across diverse biogeographic regions"

### Sheet: 16S
sample_id	CriovialLabel	State	Region	Distillery_ID	Agave_speciesname	Assemble	Fermentation_days	Fermentation_totaldays	Fermentation_range	Tank_material	Tank_temperatureC	Cooking_type	Alembic_material	Grinding_type	Inoculum	Sample_date_YYYYMMDD	Climate_GK	ClimateGroup_GK	Loc_PrecipMediaAnual	Loc_Isotermalidad	Loc_TempMediaAnual	Loc_Altitud_inegi	time_comp	beverage	comp1	comp2	Latitude	Longitude
zr3707.10V3V4	G011	Oaxaca	South central	D001	Agave angustifolia	Unknown	1	8	L	Wood		Underground	Cupper	Animal		2019/03/13	C(w1)	C(w)	672	75.9416	20.8625	1667	M_Initial	Mezcal	Other	Agave angustifolia	16.8636	-96.3828
zr3707.1V3V4	G001	Oaxaca	South central	D001	Agave angustifolia	Unknown	6	8	H	Wood		Underground	Cupper	Animal		2019/03/13	C(w1)	C(w)	672	75.9416	20.8625	1667	M_Final	Mezcal	Other	Agave angustifolia	16.8636	-96.3828
zr3707.2V3V4	G004	Oaxaca	South central	D001	Agave angustifolia	Unknown	7	8	H	Wood		Underground	Cupper	Animal		2019/03/13	C(w1)	C(w)	672	75.9416	20.8625	1667	M_Final	Mezcal	Other	Agave angustifolia	16.8636	-96.3828
zr3707.3V3V4	G006	Oaxaca	South central	D001	Agave angustifolia	Unknown	4	8	M	Wood		Underground	Cupper	Animal		2019/03/13	C(w1)	C(w)	672	75.9416	20.8625	1667	M_Medium	Mezcal	Other	Agave angustifolia	16.8636	-96.3828
zr3707.4V3V4	G008	Oaxaca	South central	D001	Agave angustifolia	Unknown	3	8	M	Wood		Underground	Cupper	Animal		2019/03/13	C(w1)	C(w)	672	75.9416	20.8625	1667	M_Medium	Mezcal	Other	Agave angustifolia	16.8636	-96.3828
zr3707.5V3V4	G010	Oaxaca	South central	D001	Agave angustifolia	Unknown	1	8	L	Wood		Underground	Cupper	Animal		2019/03/13	C(w1)	C(w)	672	75.9416	20.8625	1667	M_Initial	Mezcal	Other	Agave angustifolia	16.8636	-96.3828
zr3707.6V3V4	G002	Oaxaca	South central	D001	Agave angustifolia	Unknown	6	8	H	Wood		Underground	Cupper	Animal		2019/03/13	C(w1)	C(w)	672	75.9416	20.8625	1667	M_Final	Mezcal	Other	Agave angustifolia	16.8636	-96.3828
zr3707.7V3V4	G005	Oaxaca	South central	D001	Agave angustifolia	Unknown	7	8	H	Wood		Underground	Cupper	Animal		2019/03/13	C(w1)	C(w)	672	75.9416	20.8625	1667	M_Final	Mezcal	Other	Agave angustifolia	16.8636	-96.3828
zr3707.8V3V4	G007	Oaxaca	South central	D001	Agave angustifolia	Unknown	4	8	M	Wood		Underground	Cupper	Animal		2019/03/13	C(w1)	C(w)	672	75.9416	20.8625	1667	M_Medium	Mezcal	Other	Agave angustifolia	16.8636	-96.3828
zr4450.10V4V4	50	Oaxaca	South central	D009	Agave angustifolia	Unknown	5	8	M	Wood	29	Underground	Cupper	Animal	NO	2018/05/14	(A)C(w0)	(A)C	647	76.7276	19.8333	1768	Unknown	Mezcal	Other	Agave angustifolia	16.8636	-96.3828
zr4450.11V4V4	51	Oaxaca	South central	D009	Agave angustifolia	Unknown	4	8	M	Wood	27	Underground	Cupper	Animal	NO	2018/05/14	(A)C(w0)	(A)C	647	76.7276	19.8333	1768	Unknown	Mezcal	Other	Agave angustifolia	16.8636	-96.3828
zr4450.12V4V4	52	Oaxaca	South central	D009	Agave angustifolia	Unknown	3	8	M	Wood	26	Underground	Cupper	Animal	NO	2018/05/14	(A)C(w0)	(A)C	647	76.7276	19.8333	1768	Unknown	Mezcal	Other	Agave angustifolia	16.8636	-96.3828
zr4450.13V4V4	53	Oaxaca	South central	D010	Agave angustifolia	Unknown	3	3	H	Wood	26	Underground	Cupper	Animal	NO	2018/05/14	C(w1)	C(w)	631	77.008	19.9583	1747	Unknown	Mezcal	Other	Agave angustifolia	16.8636	-96.3828
zr4450.14V4V4	54	Oaxaca	South central	D010	Agave angustifolia	Unknown	3	3	H	Wood	26	Underground	Cupper	Animal	NO	2018/05/14	C(w1)	C(w)	631	77.008	19.9583	1747	Unknown	Mezcal	Other	Agave angustifolia	16.8636	-96.3828
zr4450.15V4V4	55	Oaxaca	South central	D011	Assemble 1	Agave angustifolia_Agave karawinskii	8	8	H	Wood	24	Underground	Cupper	Motorized	NO	2018/05/15	BS1(hw)	BS	484	78.0392	21.2333	1659	Unknown	Mezcal	Other	Other	16.3318	-96.5944
zr4450.16V4V4	57	Oaxaca	South central	D012	Agave karawinskii	Unknown	7	8	H	Wood	26	Horno de vapor	Cupper	Motorized	NO	2018/05/15	(A)C(w0)	(A)C	487	77.2099	21.9792	1550	Unknown	Mezcal	Other	Other	16.3656	-96.5288
zr4450.17V4V4	61	Oaxaca	South central	D012	Agave karawinskii	Unknown	2	7	L	Wood	26	Horno de vapor	Cupper	Motorized	NO	2018/05/15	(A)C(w0)	(A)C	487	77.2099	21.9792	1550	Unknown	Mezcal	Other	Other	16.3656	-96.5288
zr4450.18V4V4	62	Oaxaca	South central	D012	Agave karawinskii	Unknown	1	7	L	Wood	21	Horno de vapor	Cupper	Motorized	NO	2018/05/15	(A)C(w0)	(A)C	487	77.2099	21.9792	1550	Unknown	Mezcal	Other	Other	16.3656	-96.5288
zr4450.19V4V4	63	Oaxaca	South central	D013	Agave potatorum	Unknown	3	5	M	Wood	28	Underground	Mud	Human	NO	2018/05/15	(A)C(w0)	(A)C	682	76.8095	21.3625	1600	Unknown	Mezcal	Agave potatorum	Other	16.778	-96.616
zr4450.20V4V4	64	Oaxaca	South central	D013	Agave potatorum	Unknown	5	5	H	Wood	31	Underground	Mud	Human	NO	2018/05/15	(A)C(w0)	(A)C	682	76.8095	21.3625	1600	Unknown	Mezcal	Agave potatorum	Other	16.778	-96.616
zr4450.21V4V4	65	Oaxaca	South central	D013	Agave potatorum	Unknown	6	6	H	Wood	29	Underground	Mud	Human	NO	2018/05/15	(A)C(w0)	(A)C	682	76.8095	21.3625	1600	Unknown	Mezcal	Agave potatorum	Other	16.778	-96.616
zr4450.22V4V4	66	Oaxaca	South central	D013	Agave angustifolia	Unknown	15	17	H	Wood	25	Underground	Mud	Human	NO	2018/05/15	(A)C(w0)	(A)C	682	76.8095	21.3625	1600	Unknown	Mezcal	Other	Agave angustifolia	16.778	-96.616
zr4450.23V4V4	67	Oaxaca	South central	D014	Agave angustifolia	Unknown	6	6	H	Mud	21	Underground	Mud	Animal	NO	2018/05/16	BS1(h')w	BS	963	70.5247	21.925	1344	Unknown	Mezcal	Other	Agave angustifolia	17.4269	-96.8198
zr4450.25V4V4	71	Oaxaca	South central	D016	Agave angustifolia	Unknown	4	4	H	Mud	20	Underground	Mud	Animal	NO	2018/05/16	BS1(h')w	BS	933	70.2765	21.775	1288	Unknown	Mezcal	Other	Agave angustifolia	17.4269	-96.8198
zr4450.27V4V4	73	Oaxaca	South central	D017	Agave potatorum	Unknown	7	7	H	Cow_leather	20	Underground	Mud	Human	NO	2018/05/17	C(w0)	C(w)	702	71.6885	19.75	1782	Unknown	Mezcal	Other	Agave angustifolia	17.8524	-97.1924
zr4450.28V4V4	74	Oaxaca	South central	D017	Agave potatorum	Unknown	4	7	M	Cow_leather	26	Underground	Mud	Human	NO	2018/05/17	C(w0)	C(w)	702	71.6885	19.75	1782	Unknown	Mezcal	Other	Agave angustifolia	17.8524	-97.1924
zr4450.29V4V4	75	Oaxaca	South central	D017	Agave potatorum	Unknown	0	7	L	Cow_leather	24	Underground	Mud	Human	NO	2018/05/17	C(w0)	C(w)	702	71.6885	19.75	1782	Unknown	Mezcal	Agave potatorum	Other	17.8524	-97.1924
zr4450.2V4V4	42	Oaxaca	South central	D006	Agave americana	Unknown	3	7	M	Cement	26	Underground	Mud	Human	Tepehuaje	2018/05/14	C(w1)	C(w)	1067	71.4782	18.3792	1681	Unknown	Mezcal	Agave potatorum	Other	17.0614	-96.2964
zr4450.30V4V4	81	Guanajuato	Central highlands	D025	Agave angustifolia	Unknown	6	21	L	Wood	18	Underground	Mud_cupper	Animal	NO	2018/12/07	C(w0)	C(w)	631	68.3704	14.3833	2551	Unknown	Mezcal	Agave potatorum	Other	21.4789	-101.216
zr4450.31V4V4	82	Guanajuato	Central highlands	D025	Agave angustifolia	Unknown	5	21	L	Wood	17	Underground	Mud_cupper	Animal	NO	2018/12/07	C(w0)	C(w)	631	68.3704	14.3833	2551	Unknown	Mezcal	Other	Other	21.4789	-101.216
zr4450.32V4V4	93	Jalisco	West II	D020	Agave rodacantha	Unknown	0	8	L	Soil_stone	26	Underground	Mud_cupper	Motorized	NO	2018/05/21	(A)C(w0)	(A)C	924	72.1138	22.1667	1065	Unknown	Mezcal	Other	Agave angustifolia	19.4965	-103.403
zr4450.33V4V4	94	Jalisco	West II	D020	Agave rodacantha	Unknown	0	8	L	Plastic	26	Underground	Mud_cupper	Motorized	NO	2018/05/21	(A)C(w0)	(A)C	924	72.1138	22.1667	1065	Unknown	Mezcal	Other	Agave angustifolia	19.4965	-103.403
zr4450.34V4V4	108	Jalisco	West II	D038	Agave angustifolia	Unknown	14	15	H	Cement		Underground	Cupper		NO	2019/03/10	Aw2	Aw	1500	68.6198	22.3208	561	Unknown	Mezcal	Other	Other	20.3677	-105.378
zr4450.35V4V4	131	Puebla	South central	D029	Agave angustifolia	Unknown	3	5	M	Plastic		Underground	Mud	Human	NO	2019/03/13	(A)C(w0)	(A)C	800	76.0016	21.1625	1503	Unknown	Mezcal	Other	Other	18.7547	-98.3903
zr4450.36V4V4	135	Puebla	South central	D031	Agave angustifolia	Unknown	2	5	M	Steel	26	Underground	Cupper	Human	NO	2019/03/14	(A)C(w1)	(A)C	721	75.7228	19.8375	1684	Unknown	Mezcal	Other	Agave angustifolia	18.7954	-98.1953
zr4450.37V4V4	136	Puebla	South central	D031	Agave angustifolia	Unknown	1	5	L	Steel	26	Underground	Cupper	Human	NO	2019/03/14	(A)C(w1)	(A)C	721	75.7228	19.8375	1684	Unknown	Mezcal	Other	Agave angustifolia	18.7954	-98.1953
zr4450.38V4V4	137	Oaxaca	South central	D032	Agave angustifolia	Unknown	3	18	L	Wood	35	Underground	Cupper	Motorized		2018/03/16	(A)C(w0)	(A)C	1205	75.2874	22.5917	1200	Unknown	Mezcal	Other	Agave angustifolia	16.8837	-96.1639
zr4450.39V4V4	138	Oaxaca	South central	D032	Agave angustifolia	Unknown	4	18	L	Wood	35	Underground	Cupper	Motorized		2018/03/16	(A)C(w0)	(A)C	1205	75.2874	22.5917	1200	Unknown	Mezcal	Other	Agave angustifolia	16.8837	-96.1639
zr4450.3V4V4	43	Oaxaca	South central	D006	Agave americana	Unknown	0	7	L	Cement	22	Underground	Mud	Human	No	2018/05/14	C(w1)	C(w)	1067	71.4782	18.3792	1681	Unknown	Mezcal	Other	Agave angustifolia	17.0614	-96.2964
zr4450.40V4V4	139	Oaxaca	South central	D032	Agave angustifolia	Unknown	6	18	L	Wood	28	Underground	Cupper	Motorized		2018/03/16	(A)C(w0)	(A)C	1205	75.2874	22.5917	1200	Unknown	Mezcal	Other	Agave angustifolia	16.8837	-96.1639
zr4450.42V4V4	141	Oaxaca	South central	D033	Agave angustifolia	Unknown	12	18	M	Wood	27	Underground	Cupper	Animal	Previous_fermentation	2019/03/16	(A)C(w0)	(A)C	1205	75.2874	22.5917	1200	Unknown	Mezcal	Other	Other	16.8837	-96.1639
zr4450.44V4V4	143	Oaxaca	South central	D034	Agave angustifolia	Unknown	1	15	L	Wood	25	Underground	Cupper	Motorized	NO	2019/03/17	(A)C(w0)	(A)C	519	78.343	22.0292	1500	Unknown	Mezcal	Other	Agave angustifolia	16.3877	-96.497
zr4450.45V4V4	144	Oaxaca	South central	D034	Agave angustifolia	Unknown	12	15	H	Wood	20	Underground	Cupper	Motorized	NO	2019/03/17	(A)C(w0)	(A)C	519	78.343	22.0292	1500	Unknown	Mezcal	Other	Agave angustifolia	16.3877	-96.497
zr4450.46V4V4	148	Jalisco	West II	D039	Agave angustifolia	Unknown	60	60	H	Plastic	20	Underground	Wood	Human	NO	2019/04/15	Aw2	Aw	1510	68.4698	22.4958	588	Unknown	Mezcal	Other	Agave angustifolia	20.3198	-105.327
zr4450.47V4V4	150	Jalisco	West II	D039	Agave angustifolia	Unknown	60	60	H	Plastic	20	Underground	Wood	Human	NO	2019/04/15	Aw2	Aw	1510	68.4698	22.4958	588	Unknown	Mezcal	Other	Agave angustifolia	20.3198	-105.327
zr4450.48V4V4	152	Jalisco	West II	D038	Agave angustifolia	Unknown	3	10	L	Cement	20	Underground	Cupper		NO	2019/04/15	Aw2	Aw	1500	68.6198	22.3208	561	Unknown	Mezcal	Other	Agave angustifolia	20.3677	-105.378
zr4450.49V4V4	400	Sonora	Northwest	D083	Agave angustifolia	Unknown	15	16	H	Plastic		Underground	Steel	Motorized		2020/12/09	Bs0	BS	509	54.7333	21.3875	564	Unknown	Mezcal	Other	Agave angustifolia	29.7363	-110.168
zr4450.4V4V4	44	Oaxaca	South central	D007	Agave angustifolia	Unknown	5	7	H	Wood	24	Underground	Cupper	Animal	Previous_fermentation	2018/05/14	(A)C(w0)	(A)C	647	76.7276	19.8333	1768	Unknown	Mezcal	Other	Agave angustifolia	16.8636	-96.3828
zr4450.50V4V4	410	Sonora	Northwest	D081	Agave angustifolia	Unknown	1	6	L	Plastic		Underground	Steel	Human		2020/12/09	Bs0	BS	455	56.7047	22.0792	385	Unknown	Mezcal	Other	Agave angustifolia	29.4376	-110.368
zr4450.52V4V4	432	Sonora	Northwest	D079	Agave angustifolia	Unknown	8	9	H	Plastic		Underground	Steel	Human		2020/12/09	BS0h	BS	627	57.6995	20.5417	756	Unknown	Mezcal	Other	Agave angustifolia	29.1228	-109.967
zr4450.53V4V4	434	Sonora	Northwest	D077	Agave angustifolia	Unknown	12	12	H	Plastic		Underground	Steel	Motorized		2020/12/10	BS1h(x')	BS	580	52.9037	19.3375	1003	Unknown	Mezcal	Other	Agave angustifolia	29.8106	-109.682
zr4450.55V4V4	440	Sonora	Northwest	D076	Agave angustifolia	Unknown	12	13	H	Plastic		Underground	Steel			2020/12/08	Bs0	BS	542	54.7748	22.7417	495	Unknown	Mezcal	Other	Agave angustifolia	28.9896	-109.401
zr4450.56V4V4	441	Sonora	Northwest	D076	Agave angustifolia	Unknown	8	13	M	Plastic		Underground	Steel			2020/12/08	Bs0	BS	542	54.7748	22.7417	495	Unknown	Mezcal	Other	Agave angustifolia	28.9896	-109.401
zr4450.57V4V4	442	Sonora	Northwest	D075	Agave angustifolia	Unknown	6	12	M	Plastic		Underground	Steel	Motorized		2020/12/08	Bs0	BS	542	54.7748	22.7417	495	Unknown	Mezcal	Other	Agave angustifolia	28.9896	-109.401
zr4450.59V4V4	452	Sonora	Northwest	D075	Agave angustifolia	Unknown	6	12	M	Plastic		Underground	Steel	Motorized		2020/12/08	Bs0	BS	542	54.7748	22.7417	495	Unknown	Mezcal	Other	Agave angustifolia	28.9896	-109.401
zr4450.5V4V4	45	Oaxaca	South central	D007	Agave angustifolia	Unknown	3	7	M	Wood	22	Underground	Cupper	Animal	Previous_fermentation	2018/05/14	(A)C(w0)	(A)C	647	76.7276	19.8333	1768	Unknown	Mezcal	Other	Agave angustifolia	16.8636	-96.3828
zr4450.6V4V4	46	Oaxaca	South central	D007	Agave angustifolia	Unknown	1	7	L	Wood	26	Underground	Cupper	Animal	NO	2018/05/14	(A)C(w0)	(A)C	647	76.7276	19.8333	1768	Unknown	Mezcal	Other	Agave angustifolia	16.8636	-96.3828
zr4450.7V4V4	47	Oaxaca	South central	D008	Agave angustifolia	Unknown	1	8	L	Wood	28	Underground	Cupper	Animal	Previous_fermentation	2018/05/14	(A)C(w0)	(A)C	647	76.5469	20.0417	1724	Unknown	Mezcal	Other	Agave angustifolia	16.8636	-96.3828
zr4450.8V4V4	48	Oaxaca	South central	D008	Agave angustifolia	Unknown	3	8	M	Wood	27	Underground	Cupper	Animal	Previous_fermentation	2018/05/14	(A)C(w0)	(A)C	647	76.5469	20.0417	1724	Unknown	Mezcal	Other	Agave angustifolia	16.8636	-96.3828
zr4450.9V4V4	49	Oaxaca	South central	D008	Agave angustifolia	Unknown	5	8	M	Wood	26	Underground	Cupper	Animal	Previous_fermentation	2018/05/14	(A)C(w0)	(A)C	647	76.5469	20.0417	1724	Unknown	Mezcal	Other	Agave angustifolia	16.8636	-96.3828
zr6680.10V4V4	M459	Oaxaca	South central	D013	Agave angustifolia	Unknown	5	10	M	Wood	29.9	Underground	Mud	Human_powered	NO	2021/06/17	(A)C(w0)	(A)C	682	76.8095	21.3625	1600	Unknown	Mezcal	Other	Agave angustifolia	16.778	-96.616
zr6680.11V4V4	M460	Oaxaca	South central	D013	Agave americana	Unknown	9	10	H	Wood	31.3	Underground	Mud	Human_powered	NO	2021/06/17	(A)C(w0)	(A)C	682	76.8095	21.3625	1600	Unknown	Mezcal	Other	Agave angustifolia	16.778	-96.616
zr6680.12V4V4	M461	Oaxaca	South central	D007	Agave angustifolia	Unknown	1	1	H	Wood	28	Underground	Cupper	Animal	Previous_fermentation	2021/06/18	(A)C(w0)	(A)C	647	76.7276	19.8333	1768	M_Initial	Mezcal	Other	Agave angustifolia	16.8636	-96.3828
zr6680.13V4V4	M462	Oaxaca	South central	D007	Agave angustifolia	Unknown	3	6	M	Wood	28	Underground	Cupper	Animal	Previous_fermentation	2021/06/18	(A)C(w0)	(A)C	647	76.7276	19.8333	1768	M_Medium	Mezcal	Other	Agave angustifolia	16.8636	-96.3828
zr6680.14V4V4	M463	Oaxaca	South central	D007	Agave angustifolia	Unknown	6	7	H	Wood	28	Underground	Cupper	Animal	Previous_fermentation	2021/06/18	(A)C(w0)	(A)C	647	76.7276	19.8333	1768	M_Final	Mezcal	Other	Other	16.8636	-96.3828
zr6680.15V4V4	2	Guanajuato	Central highlands	D021	Agave mapisaga	Unknown	1	3	L	Wood	27	Horno elevado	Cupper	Motorized	Pulque	2018/05/06	BS1kw	BS	389	70.1149	16.65	2133	Unknown	Mezcal	Other	Agave angustifolia	16.8636	-96.3828
zr6680.17V4V4	95	Guanajuato	Central highlands	D024	Agave salmiana	Unknown	5	5	H	Plastic	-	Horno elevado	Mud	Human	NO	2018/12/06	BS1kw	BS	420	70.4277	16.6333	2275	Unknown	Mezcal	Other	Agave angustifolia	16.8636	-96.3828
zr6680.18V4V4	122	Tamaulipas	Northeast	D028	Assemble 5	Agave americana_Agave univittata subspecies Lophanta	8	8	H	Steel	28	Underground	Steel	Animal	NO	2018/12/14	(A)C(w0)x'	(A)C	688	49.2794	22.4625	462	Unknown	Mezcal	Other	Agave angustifolia	24.5836	-98.9411
zr6680.1V4V4	M002	Michoacan	Balsas basin	D002	Assemble 2	Agave cupreata_Agave inaequidens	1	8	L	Wood	29	Underground	Wood_acero inoxidable	Motorized	NO	2018/04/21	C(w2)	C(w)	1100	69.8435	15.4625	2289	Unknown	Mezcal	Other	Other	19.6859	-101.215
zr6680.20V4V4	151	Jalisco	West II	D038	Agave angustifolia	Unknown	3	10	L	Cement	20	Underground	Cupper		NO	2019/04/15	Aw2	Aw	1500	68.6198	22.3208	561	Unknown	Mezcal	Other	Other	20.3677	-105.378
zr6680.21V4V4	183	Durango	West I	D044	Agave durangensis	Unknown	3	3	H	Wood	32	Underground	Cupper	Motorized	NO	2019/04/25	BS1kw	BS	452	64.386	18.2667	1757	Unknown	Mezcal	Other	Other	23.8482	-104.244
zr6680.22V4V4	186	Durango	West I	D045	Agave durangensis	Unknown	4	4	H	Wood	24	Underground	Cupper	Molino	NO	2019/04/25	BS1kw	BS	452	64.1696	18.2167	1740	Unknown	Mezcal	Other	Other	23.8482	-104.244
zr6680.23V4V4	199	Durango	West I	D051	Agave durangensis	Unknown	3	4	H	Wood		Underground	Cupper	Human	NO	2019/04/26	BS1hw	BS	612	64.7972	21.1375	1241	Unknown	Mezcal	Other	Other	23.3817	-104.562
zr6680.24V4V4	403	Tamaulipas	Northeast	D112	Assemble 5	Agave americana_Agave univittata subspecies Lophanta	4	9	M	Cement	30.2	Underground	Cupper	Animal	NO	2021/10/08	(A)C(w0)	(A)C	735	50.8547	22.3167	500	Unknown	Mezcal	Other	Agave angustifolia	24.5836	-98.9411
zr6680.25V4V4	404	Tamaulipas	Northeast	D112	Assemble 5	Agave americana_Agave univittata subspecies Lophanta	4	9	M	Cement	31.1	Underground	Cupper	Animal	NO	2021/10/08	(A)C(w0)	(A)C	735	50.8547	22.3167	500	Unknown	Mezcal	Other	Other	24.5836	-98.9411
zr6680.26V4V4	414	Tamaulipas	Northeast	D109	Assemble 5	Agave americana_Agave univittata subspecies Lophanta	0	3	L	Unknown	27	Underground	Cupper	Animal	NO	2021/10/08	(A)C(w0)x'	(A)C	704	49.9683	22.0458	591	Unknown	Mezcal	Other	Other	24.6936	-98.8303
zr6680.2V4V4	M005	Michoacan	Balsas basin	D003	Assemble 2	Agave cupreata_Agave inaequidens	4	7	M	Wood		Underground	Wood_acero inoxidable	Motorized	NO	2018/04/21	C(w2)	C(w)	1100	69.8435	15.4625	2289	Unknown	Mezcal	Other	Other	19.5931	-101.119
zr6680.3V4V4	M006	Michoacan	Balsas basin	D004	Agave inaequidens	Unknown	4	15	L	Cement	26	Underground	Wood_cupper	Human	Pulque	2018/04/22	C(w2)	C(w)	1048	69.7436	15.7667	2093	Unknown	Mezcal	Other	Other	19.7742	-100.866
zr6680.4V4V4	M007	Michoacan	Balsas basin	D005	Agave inaequidens	Unknown	4	20	L	Soil_stone	21	Underground	Wood_cupper	Human	Pulque	2018/04/22	C(w2)	C(w)	1099	69.5026	15.3792	2277	Unknown	Mezcal	Other	Other	19.7582	-100.843
zr6680.5V4V4	M454	Oaxaca	South central	D013	Assemble 3	Agave angustifolia_Agave karawinskii_Agave potatorum	8	8	H	Wood	26.2	Underground	Mud	Human_powered	NO	2021/06/17	(A)C(w0)	(A)C	682	76.8095	21.3625	1600	Unknown	Mezcal	Other	Other	16.778	-96.616
zr6680.6V4V4	M455	Oaxaca	South central	D013	Agave rhodacantha	Unknown	7	7	H	Wood	35	Underground	Mud	Human_powered	NO	2021/06/17	(A)C(w0)	(A)C	682	76.8095	21.3625	1600	Unknown	Mezcal	Other	Other	16.778	-96.616
zr6680.7V4V4	M456	Oaxaca	South central	D013	Agave karawinskii	Unknown	6	8	H	Wood	33	Underground	Mud	Human_powered	NO	2021/06/17	(A)C(w0)	(A)C	682	76.8095	21.3625	1600	Unknown	Mezcal	Other	Other	16.778	-96.616
zr6680.8V4V4	M457	Oaxaca	South central	D013	Agave angustifolia	Unknown	10	10	H	Wood	31.4	Underground	Mud	Human_powered	NO	2021/06/17	(A)C(w0)	(A)C	682	76.8095	21.3625	1600	Unknown	Mezcal	Other	Other	16.778	-96.616
zr6680.9V4V4	M458	Oaxaca	South central	D013	Assemble 4	Agave angustifolia_Agave karawinskii_Agave potatorum	7	8	H	Wood	28.4	Underground	Mud	Human_powered	NO	2021/06/17	(A)C(w0)	(A)C	682	76.8095	21.3625	1600	Unknown	Mezcal	Other	Other	16.778	-96.616
zr6680.16V4V4	83	Guanajuato	Central highlands	D025	Agave salmiana	Unknown	20	21	H	Wood	16	Underground	Mud_cupper	Animal	NO	2018/12/07	C(w0)	C(w)	631	68.3704	14.3833	2551	Unknown	Mezcal	Other	Other	21.4789	-101.216
zr3707.9V3V4	G009	Oaxaca	South central	D001	Agave angustifolia	Unknown	3	8	M	Wood		Underground	Cupper	Animal		2019/03/13	C(w1)	C(w)	672	75.9416	20.8625	1667	M_Medium	Mezcal	Other	Other	16.8636	-96.3828
amiel2	AM002	Hidalgo	Unknown	PULQUE	Agave salmiana	Unknown	0	1	L	Unknown	Unknown	Unknown	Unknown	Unknown	Unknown	Unknown	Unknown	(A)C	Unknown	Unknown	Unknown	Unknown	P_Initial	Pulque	Other	Other	NA	NA
punta2	PU002	Hidalgo	Unknown	PULQUE	Agave salmiana	Unknown	0.5	1	M	Unknown	Unknown	Unknown	Unknown	Unknown	Unknown	Unknown	Unknown	(A)C	Unknown	Unknown	Unknown	Unknown	P_Medium	Pulque	Other	Agave angustifolia	NA	NA
amiel1	AM001	Hidalgo	Unknown	PULQUE	Agave salmiana	Unknown	0	1	L	Unknown	Unknown	Unknown	Unknown	Unknown	Unknown	Unknown	Unknown	(A)C	Unknown	Unknown	Unknown	Unknown	P_Initial	Pulque	Other	Other	NA	NA
pulque1	PL001	Hidalgo	Unknown	PULQUE	Agave salmiana	Unknown	1	1	H	Unknown	Unknown	Unknown	Unknown	Unknown	Unknown	Unknown	Unknown	(A)C	Unknown	Unknown	Unknown	Unknown	P_Final	Pulque	Other	Other	NA	NA
pulque2	PL002	Hidalgo	Unknown	PULQUE	Agave salmiana	Unknown	1	1	H	Unknown	Unknown	Unknown	Unknown	Unknown	Unknown	Unknown	Unknown	(A)C	Unknown	Unknown	Unknown	Unknown	P_Final	Pulque	Other	Agave angustifolia	NA	NA
punta1	PU001	Hidalgo	Unknown	PULQUE	Agave salmiana	Unknown	0.5	1	M	Unknown	Unknown	Unknown	Unknown	Unknown	Unknown	Unknown	Unknown	(A)C	Unknown	Unknown	Unknown	Unknown	P_Medium	Pulque	Other	Other	NA	NA
zr4450.24V4V4	69	Oaxaca	South central	D015	Agave angustifolia	Unknown	1	4	L	Mud	25	Underground	Mud	Animal	NO	2018/05/16	BS0(h')w	BS	922	70.0299	23.4917	1038	Unknown	Mezcal	Other	Other	17.4269	-96.8198
zr4450.26V4V4	72	Oaxaca	South central	D016	Agave angustifolia	Unknown	3	4	H	Mud	21	Underground	Mud	Animal	NO	2018/05/16	BS1(h')w	BS	933	70.2765	21.775	1288	Unknown	Mezcal	Other	Other	17.4269	-96.8198
zr4450.54V4V4	435	Sonora	Northwest	D077	Agave angustifolia	Unknown	7	12	M	Plastic		Underground	Steel	Motorized		2020/12/10	BS1h(x')	BS	580	52.9037	19.3375	1003	Unknown	Mezcal	Other	Other	29.8106	-109.682
zr6680.19V4V4	123	Tamaulipas	Northeast	D026	Assemble 6	Agave americana_Agave univittata subspecies Lophanta_Agave asperrima	2	6	L	Steel	22	Underground	Cupper_acero	Motorized	NO	2018/12/14	(A)C(w0)x'	(A)C	707	50	21.9583	586	Unknown	Mezcal	Other	Other	24.5836	-98.9411
zr6680.27V4V4	422	Tamaulipas	Northeast	D109	Assemble 5	Agave americana_Agave univittata subspecies Lophanta	2	3	M	Unknown	28.5	Underground	Cupper	Animal	NO	2021/10/08	(A)C(w0)x'	(A)C	704	49.9683	22.0458	591	Unknown	Mezcal	Other	Other	24.6936	-98.8303

### Sheet: ITS
sample_id	CriovialLabel	State	Region	Distillery_ID	Agave_speciesname	Assemble	Fermentation_days	Fermentation_totaldays	Fermentarion_range	Tank_material	Tank_temperatureC	Cooking_type	Alembic_material	Grinding_type	Inoculum	Sample_date_YYYYMMDD	Climate_GK	ClimateGroup_GK	Loc_PrecipMediaAnual	Loc_Isotermalidad	Loc_TempMediaAnual	time_comp	beverage
amiel1	AM001	Hidalgo	Pulque	PULQUE	Agave salmiana	Unknown	0	1	L	Unknown	Unknown	Unknown	Unknown	Unknown	Unknown	Unknown	Unknown	(A)C	Unknown	Unknown	Unknown	P_Initial	Pulque
amiel2	AM002	Hidalgo	Pulque	PULQUE	Agave salmiana	Unknown	0	1	L	Unknown	Unknown	Unknown	Unknown	Unknown	Unknown	Unknown	Unknown	(A)C	Unknown	Unknown	Unknown	P_Initial	Pulque
pulque1	PL001	Hidalgo	Pulque	PULQUE	Agave salmiana	Unknown	1	1	H	Unknown	Unknown	Unknown	Unknown	Unknown	Unknown	Unknown	Unknown	(A)C	Unknown	Unknown	Unknown	P_Final	Pulque
pulque2	PL002	Hidalgo	Pulque	PULQUE	Agave salmiana	Unknown	1	1	H	Unknown	Unknown	Unknown	Unknown	Unknown	Unknown	Unknown	Unknown	(A)C	Unknown	Unknown	Unknown	P_Final	Pulque
punta1	PU001	Hidalgo	Pulque	PULQUE	Agave salmiana	Unknown	0.5	1	M	Unknown	Unknown	Unknown	Unknown	Unknown	Unknown	Unknown	Unknown	(A)C	Unknown	Unknown	Unknown	P_Medium	Pulque
punta2	PU002	Hidalgo	Pulque	PULQUE	Agave salmiana	Unknown	0.5	1	M	Unknown	Unknown	Unknown	Unknown	Unknown	Unknown	Unknown	Unknown	(A)C	Unknown	Unknown	Unknown	P_Medium	Pulque
zr3707.10ITS2	G011	Oaxaca	South central	D001	Agave angustifolia	Unknown	1	8	L	Wood	Unknown	Underground	Cupper	Animal	Unknown	20190313	C(w1)	C(w)	672	75.9416	20.8625	M_Initial	Mezcal
zr3707.1ITS2	G001	Oaxaca	South central	D001	Agave angustifolia	Unknown	6	8	H	Wood	Unknown	Underground	Cupper	Animal	Unknown	20190313	C(w1)	C(w)	672	75.9416	20.8625	M_Final	Mezcal
zr3707.3ITS2	G006	Oaxaca	South central	D001	Agave angustifolia	Unknown	4	8	M	Wood	Unknown	Underground	Cupper	Animal	Unknown	20190313	C(w1)	C(w)	672	75.9416	20.8625	M_Medium	Mezcal
zr3707.4ITS2	G008	Oaxaca	South central	D001	Agave angustifolia	Unknown	3	8	M	Wood	Unknown	Underground	Cupper	Animal	Unknown	20190313	C(w1)	C(w)	672	75.9416	20.8625	M_Medium	Mezcal
zr3707.5ITS2	G010	Oaxaca	South central	D001	Agave angustifolia	Unknown	1	8	L	Wood	Unknown	Underground	Cupper	Animal	Unknown	20190313	C(w1)	C(w)	672	75.9416	20.8625	M_Initial	Mezcal
zr3707.6ITS2	G002	Oaxaca	South central	D001	Agave angustifolia	Unknown	6	8	H	Wood	Unknown	Underground	Cupper	Animal	Unknown	20190313	C(w1)	C(w)	672	75.9416	20.8625	M_Final	Mezcal
zr3707.9ITS2	G009	Oaxaca	South central	D001	Agave angustifolia	Unknown	3	8	M	Wood	Unknown	Underground	Cupper	Animal	Unknown	20190313	C(w1)	C(w)	672	75.9416	20.8625	M_Medium	Mezcal
zr4450.10ITS2	50	Oaxaca	South central	D009	Agave angustifolia	Unknown	5	8	M	Wood	29	Underground	Cupper	Animal	NO	20180514	(A)C(w0)	(A)C	647	76.7276	19.8333	Unknown	Mezcal
zr4450.11ITS2	51	Oaxaca	South central	D009	Agave angustifolia	Unknown	4	8	M	Wood	27	Underground	Cupper	Animal	NO	20180514	(A)C(w0)	(A)C	647	76.7276	19.8333	Unknown	Mezcal
zr4450.12ITS2	52	Oaxaca	South central	D009	Agave angustifolia	Unknown	3	8	M	Wood	26	Underground	Cupper	Animal	NO	20180514	(A)C(w0)	(A)C	647	76.7276	19.8333	Unknown	Mezcal
zr4450.13ITS2	53	Oaxaca	South central	D010	Agave angustifolia	Unknown	3	3	H	Wood	26	Underground	Cupper	Animal	NO	20180514	C(w1)	C(w)	631	77.008	19.9583	Unknown	Mezcal
zr4450.15ITS2	55	Oaxaca	South central	D011	Assemble 1	Agave angustifolia_Agave karawinskii	8	8	H	Wood	24	Underground	Cupper	Motorized	NO	20180515	BS1(hw)	BS	484	78.0392	21.2333	Unknown	Mezcal
zr4450.17ITS2	61	Oaxaca	South central	D012	Agave karawinskii	Unknown	2	7	L	Wood	26	Horno de vapor	Cupper	Motorized	NO	20180515	(A)C(w0)	(A)C	487	77.2099	21.9792	Unknown	Mezcal
zr4450.18ITS2	62	Oaxaca	South central	D012	Agave karawinskii	Unknown	1	7	L	Wood	21	Horno de vapor	Cupper	Motorized	NO	20180515	(A)C(w0)	(A)C	487	77.2099	21.9792	Unknown	Mezcal
zr4450.20ITS2	64	Oaxaca	South central	D013	Agave potatorum	Unknown	5	5	H	Wood	31	Underground	Mud	Human	NO	20180515	(A)C(w0)	(A)C	682	76.8095	21.3625	Unknown	Mezcal
zr4450.21ITS2	65	Oaxaca	South central	D013	Agave potatorum	Unknown	6	6	H	Wood	29	Underground	Mud	Human	NO	20180515	(A)C(w0)	(A)C	682	76.8095	21.3625	Unknown	Mezcal
zr4450.22ITS2	66	Oaxaca	South central	D013	Agave angustifolia	Unknown	15	17	H	Wood	25	Underground	Mud	Human	NO	20180515	(A)C(w0)	(A)C	682	76.8095	21.3625	Unknown	Mezcal
zr4450.23ITS2	67	Oaxaca	South central	D014	Agave angustifolia	Unknown	6	6	H	Mud	21	Underground	Mud	Animal	NO	20180516	BS1(h')w	BS	963	70.5247	21.925	Unknown	Mezcal
zr4450.24ITS2	69	Oaxaca	South central	D015	Agave angustifolia	Unknown	1	4	L	Mud	25	Underground	Mud	Animal	NO	20180516	BS0(h')w	BS	922	70.0299	23.4917	Unknown	Mezcal
zr4450.25ITS2	71	Oaxaca	South central	D016	Agave angustifolia	Unknown	4	4	H	Mud	20	Underground	Mud	Animal	NO	20180516	BS1(h')w	BS	933	70.2765	21.775	Unknown	Mezcal
zr4450.28ITS2	74	Oaxaca	South central	D017	Agave potatorum	Unknown	4	7	M	Cow_leather	26	Underground	Mud	Human	NO	20180517	C(w0)	C(w)	702	71.6885	19.75	Unknown	Mezcal
zr4450.29ITS2	75	Oaxaca	South central	D017	Agave potatorum	Unknown	0	7	L	Cow_leather	24	Underground	Mud	Human	NO	20180517	C(w0)	C(w)	702	71.6885	19.75	Unknown	Mezcal
zr4450.30ITS2	81	Guanajuato	Central highlands	D025	Agave angustifolia	Unknown	6	21	L	Wood	18	Underground	Mud_cupper	Animal	NO	20181207	C(w0)	C(w)	631	68.3704	14.3833	Unknown	Mezcal
zr4450.31ITS2	82	Guanajuato	Central highlands	D025	Agave angustifolia	Unknown	5	21	L	Wood	17	Underground	Mud_cupper	Animal	NO	20181207	C(w0)	C(w)	631	68.3704	14.3833	Unknown	Mezcal
zr4450.32ITS2	93	Jalisco	West II	D020	Agave rodacantha	Unknown	0	8	L	Soil_stone	26	Underground	Mud_cupper	Motorized	NO	20180521	(A)C(w0)	(A)C	924	72.1138	22.1667	Unknown	Mezcal
zr4450.33ITS2	94	Jalisco	West II	D020	Agave rodacantha	Unknown	0	8	L	Plastic	26	Underground	Mud_cupper	Motorized	NO	20180521	(A)C(w0)	(A)C	924	72.1138	22.1667	Unknown	Mezcal
zr4450.34ITS2	108	Jalisco	West II	D038	Agave angustifolia	Unknown	14	15	H	Cement	Unknown	Underground	Cupper	Unknown	NO	20190310	Aw2	Aw	1500	68.6198	22.3208	Unknown	Mezcal
zr4450.36ITS2	135	Puebla	South central	D031	Agave angustifolia	Unknown	2	5	M	Steel	26	Underground	Cupper	Human	NO	20190314	(A)C(w1)	(A)C	721	75.7228	19.8375	Unknown	Mezcal
zr4450.38ITS2	137	Oaxaca	South central	D032	Agave angustifolia	Unknown	3	18	L	Wood	35	Underground	Cupper	Motorized	Unknown	20180316	(A)C(w0)	(A)C	1205	75.2874	22.5917	Unknown	Mezcal
zr4450.40ITS2	139	Oaxaca	South central	D032	Agave angustifolia	Unknown	6	18	L	Wood	28	Underground	Cupper	Motorized	Unknown	20180316	(A)C(w0)	(A)C	1205	75.2874	22.5917	Unknown	Mezcal
zr4450.42ITS2	141	Oaxaca	South central	D033	Agave angustifolia	Unknown	12	18	M	Wood	27	Underground	Cupper	Animal	Previous_fermentation	20190316	(A)C(w0)	(A)C	1205	75.2874	22.5917	Unknown	Mezcal
zr4450.44ITS2	143	Oaxaca	South central	D034	Agave angustifolia	Unknown	1	15	L	Wood	25	Underground	Cupper	Motorized	NO	20190317	(A)C(w0)	(A)C	519	78.343	22.0292	Unknown	Mezcal
zr4450.45ITS2	144	Oaxaca	South central	D034	Agave angustifolia	Unknown	12	15	H	Wood	20	Underground	Cupper	Motorized	NO	20190317	(A)C(w0)	(A)C	519	78.343	22.0292	Unknown	Mezcal
zr4450.46ITS2	148	Jalisco	West II	D039	Agave angustifolia	Unknown	60	60	H	Plastic	20	Underground	Wood	Human	NO	20190415	Aw2	Aw	1510	68.4698	22.4958	Unknown	Mezcal
zr4450.47ITS2	150	Jalisco	West II	D039	Agave angustifolia	Unknown	60	60	H	Plastic	20	Underground	Wood	Human	NO	20190415	Aw2	Aw	1510	68.4698	22.4958	Unknown	Mezcal
zr4450.49ITS2	400	Sonora	Northwest	D083	Agave angustifolia	Unknown	15	16	H	Plastic	Unknown	Underground	Steel	Motorized	Unknown	20201209	Bs0	BS	509	54.7333	21.3875	Unknown	Mezcal
zr4450.4ITS2	44	Oaxaca	South central	D007	Agave angustifolia	Unknown	5	7	H	Wood	24	Underground	Cupper	Animal	Previous_fermentation	20180514	(A)C(w0)	(A)C	647	76.7276	19.8333	Unknown	Mezcal
zr4450.52ITS2	432	Sonora	Northwest	D079	Agave angustifolia	Unknown	8	9	H	Plastic	Unknown	Underground	Steel	Human	Unknown	20201209	BS0h	BS	627	57.6995	20.5417	Unknown	Mezcal
zr4450.53ITS2	434	Sonora	Northwest	D077	Agave angustifolia	Unknown	12	12	H	Plastic	Unknown	Underground	Steel	Motorized	Unknown	20201210	BS1h(x')	BS	580	52.9037	19.3375	Unknown	Mezcal
zr4450.54ITS2	435	Sonora	Northwest	D077	Agave angustifolia	Unknown	7	12	M	Plastic	Unknown	Underground	Steel	Motorized	Unknown	20201210	BS1h(x')	BS	580	52.9037	19.3375	Unknown	Mezcal
zr4450.57ITS2	442	Sonora	Northwest	D075	Agave angustifolia	Unknown	6	12	M	Plastic	Unknown	Underground	Steel	Motorized	Unknown	20201208	Bs0	BS	542	54.7748	22.7417	Unknown	Mezcal
zr4450.5ITS2	45	Oaxaca	South central	D007	Agave angustifolia	Unknown	3	7	M	Wood	22	Underground	Cupper	Animal	Previous_fermentation	20180514	(A)C(w0)	(A)C	647	76.7276	19.8333	Unknown	Mezcal
zr4450.6ITS2	46	Oaxaca	South central	D007	Agave angustifolia	Unknown	1	7	L	Wood	26	Underground	Cupper	Animal	NO	20180514	(A)C(w0)	(A)C	647	76.7276	19.8333	Unknown	Mezcal
zr4450.7ITS2	47	Oaxaca	South central	D008	Agave angustifolia	Unknown	1	8	L	Wood	28	Underground	Cupper	Animal	Previous_fermentation	20180514	(A)C(w0)	(A)C	647	76.5469	20.0417	Unknown	Mezcal
zr4450.8ITS2	48	Oaxaca	South central	D008	Agave angustifolia	Unknown	3	8	M	Wood	27	Underground	Cupper	Animal	Previous_fermentation	20180514	(A)C(w0)	(A)C	647	76.5469	20.0417	Unknown	Mezcal
zr4450.9ITS2	49	Oaxaca	South central	D008	Agave angustifolia	Unknown	5	8	M	Wood	26	Underground	Cupper	Animal	Previous_fermentation	20180514	(A)C(w0)	(A)C	647	76.5469	20.0417	Unknown	Mezcal
zr6680.15ITS2	2	Guanajuato	Central highlands	D021	Agave mapisaga	Unknown	1	3	L	Wood	27	Horno elevado	Cupper	Motorized	Pulque	20180506	BS1kw	BS	389	70.1149	16.65	Unknown	Mezcal
zr6680.17ITS2	95	Guanajuato	Central highlands	D024	Agave salmiana	Unknown	5	5	H	Plastic	Unknown	Horno elevado	Mud	Human	NO	2018-12-06	BS1kw	BS	420	70.4277	16.6333	Unknown	Mezcal
zr6680.1ITS2	M002	Michoacan	Balsas basin	D002	Assemble 2	Agave cupreata_Agave inaequidens	1	8	L	Wood	29	Underground	Wood_acero inoxidable	Motorized	NO	2018-04-21	C(w2)	C(w)	1100	69.8435	15.4625	Unknown	Mezcal
zr6680.20ITS2	151	Jalisco	West II	D038	Agave angustifolia	Unknown	3	10	L	Cement	20	Underground	Cupper	Unknown	NO	2019-04-15	Aw2	Aw	1500	68.6198	22.3208	Unknown	Mezcal
zr6680.26ITS2	414	Tamaulipas	Northeast	D109	Assemble 5	Agave americana_Agave univittata subspecies Lophanta	0	3	L	NA	27	Underground	Cupper	Animal	NO	2021-10-08	(A)C(w0)x'	(A)C	704	49.9683	22.0458	Unknown	Mezcal
zr6680.9ITS2	M458	Oaxaca	South central	D013	Assemble 4	Agave angustifolia_Agave karawinskii_Agave potatorum	7	8	H	Wood	28.4	Underground	Mud	Human_powered	NO	2021-06-17	(A)C(w0)	(A)C	682	76.8095	21.3625	Unknown	Mezcal
zr3707.2ITS2	G004	Oaxaca	South central	D001	Agave angustifolia	Unknown	7	8	H	Wood	Unknown	Underground	Cupper	Animal	Unknown	20190313	C(w1)	C(w)	672	75.9416	20.8625	M_Final	Mezcal
zr3707.7ITS2	G005	Oaxaca	South central	D001	Agave angustifolia	Unknown	7	8	H	Wood	Unknown	Underground	Cupper	Animal	Unknown	20190313	C(w1)	C(w)	672	75.9416	20.8625	M_Final	Mezcal
zr4450.14ITS2	54	Oaxaca	South central	D010	Agave angustifolia	Unknown	3	3	H	Wood	26	Underground	Cupper	Animal	NO	20180514	C(w1)	C(w)	631	77.008	19.9583	Unknown	Mezcal
zr4450.16ITS2	57	Oaxaca	South central	D012	Agave karawinskii	Unknown	7	8	H	Wood	26	Horno de vapor	Cupper	Motorized	NO	20180515	(A)C(w0)	(A)C	487	77.2099	21.9792	Unknown	Mezcal
zr4450.19ITS2	63	Oaxaca	South central	D013	Agave potatorum	Unknown	3	5	M	Wood	28	Underground	Mud	Human	NO	20180515	(A)C(w0)	(A)C	682	76.8095	21.3625	Unknown	Mezcal
zr4450.26ITS2	72	Oaxaca	South central	D016	Agave angustifolia	Unknown	3	4	H	Mud	21	Underground	Mud	Animal	NO	20180516	BS1(h')w	BS	933	70.2765	21.775	Unknown	Mezcal
zr4450.27ITS2	73	Oaxaca	South central	D017	Agave potatorum	Unknown	7	7	H	Cow_leather	20	Underground	Mud	Human	NO	20180517	C(w0)	C(w)	702	71.6885	19.75	Unknown	Mezcal
zr4450.35ITS2	131	Puebla	South central	D029	Agave angustifolia	Unknown	3	5	M	Plastic	Unknown	Underground	Mud	Human	NO	20190313	(A)C(w0)	(A)C	800	76.0016	21.1625	Unknown	Mezcal
zr4450.39ITS2	138	Oaxaca	South central	D032	Agave angustifolia	Unknown	4	18	L	Wood	35	Underground	Cupper	Motorized	Unknown	20180316	(A)C(w0)	(A)C	1205	75.2874	22.5917	Unknown	Mezcal
zr4450.48ITS2	152	Jalisco	West II	D038	Agave angustifolia	Unknown	3	10	L	Cement	20	Underground	Cupper	Unknown	NO	20190415	Aw2	Aw	1500	68.6198	22.3208	Unknown	Mezcal
zr4450.55ITS2	440	Sonora	Northwest	D076	Agave angustifolia	Unknown	12	13	H	Plastic	Unknown	Underground	Steel	Unknown	Unknown	20201208	Bs0	BS	542	54.7748	22.7417	Unknown	Mezcal
zr4450.56ITS2	441	Sonora	Northwest	D076	Agave angustifolia	Unknown	8	13	M	Plastic	Unknown	Underground	Steel	Unknown	Unknown	20201208	Bs0	BS	542	54.7748	22.7417	Unknown	Mezcal
zr6680.10ITS2	M459	Oaxaca	South central	D013	Agave angustifolia	Unknown	5	10	M	Wood	29.9	Underground	Mud	Human_powered	NO	2021-06-17	(A)C(w0)	(A)C	682	76.8095	21.3625	Unknown	Mezcal
zr6680.11ITS2	M460	Oaxaca	South central	D013	Agave americana	Unknown	9	10	H	Wood	31.3	Underground	Mud	Human_powered	NO	2021-06-17	(A)C(w0)	(A)C	682	76.8095	21.3625	Unknown	Mezcal
zr6680.12ITS2	M461	Oaxaca	South central	D007	Agave angustifolia	Unknown	1	1	H	Wood	28	Underground	Cupper	Animal	Previous_fermentation	2021-06-18	(A)C(w0)	(A)C	647	76.7276	19.8333	M_Initial	Mezcal
zr6680.13ITS2	M462	Oaxaca	South central	D007	Agave angustifolia	Unknown	3	6	M	Wood	28	Underground	Cupper	Animal	Previous_fermentation	2021-06-18	(A)C(w0)	(A)C	647	76.7276	19.8333	M_Medium	Mezcal
zr6680.14ITS2	M463	Oaxaca	South central	D007	Agave angustifolia	Unknown	6	7	H	Wood	28	Underground	Cupper	Animal	Previous_fermentation	2021-06-18	(A)C(w0)	(A)C	647	76.7276	19.8333	M_Final	Mezcal
zr6680.18ITS2	122	Tamaulipas	Northeast	D028	Assemble 5	Agave americana_Agave univittata subspecies Lophanta	8	8	H	Steel	28	Underground	Steel	Animal	NO	2018-12-14	(A)C(w0)x'	(A)C	688	49.2794	22.4625	Unknown	Mezcal
zr6680.19ITS2	123	Tamaulipas	Northeast	D026	Assemble 6	Agave americana_Agave univittata subspecies Lophanta_Agave asperrima	2	6	L	Steel	22	Underground	Cupper_acero	Motorized	NO	20181214	(A)C(w0)x'	(A)C	707	50	21.9583	Unknown	Mezcal
zr6680.22ITS2	186	Durango	West I	D045	Agave durangensis	Unknown	4	4	H	Wood	24	Underground	Cupper	Molino	NO	20190425	BS1kw	BS	452	64.1696	18.2167	Unknown	Mezcal
zr6680.23ITS2	199	Durango	West I	D051	Agave durangensis	Unknown	3	4	H	Wood	Unknown	Underground	Cupper	Human	NO	20190426	BS1hw	BS	612	64.7972	21.1375	Unknown	Mezcal
zr6680.24ITS2	403	Tamaulipas	Northeast	D112	Assemble 5	Agave americana_Agave univittata subspecies Lophanta	4	9	M	Cement	30.2	Underground	Cupper	Animal	NO	2021-10-08	(A)C(w0)	(A)C	735	50.8547	22.3167	Unknown	Mezcal
zr6680.25ITS2	404	Tamaulipas	Northeast	D112	Assemble 5	Agave americana_Agave univittata subspecies Lophanta	4	9	M	Cement	31.1	Underground	Cupper	Animal	NO	2021-10-08	(A)C(w0)	(A)C	735	50.8547	22.3167	Unknown	Mezcal
zr6680.27ITS2	422	Tamaulipas	Northeast	D109	Assemble 5	Agave americana_Agave univittata subspecies Lophanta	2	3	M	NA	28.5	Underground	Cupper	Animal	NO	2021-10-08	(A)C(w0)x'	(A)C	704	49.9683	22.0458	Unknown	Mezcal
zr6680.2ITS2	M005	Michoacan	Balsas basin	D003	Assemble 2	Agave cupreata_Agave inaequidens	4	7	M	Wood	Unknown	Underground	Wood_acero inoxidable	Motorized	NO	2018-04-21	C(w2)	C(w)	1100	69.8435	15.4625	Unknown	Mezcal
zr6680.3ITS2	M006	Michoacan	Balsas basin	D004	Agave inaequidens	Unknown	4	15	L	Cement	26	Underground	Wood_cupper	Human	Pulque	2018-04-22	C(w2)	C(w)	1048	69.7436	15.7667	Unknown	Mezcal
zr6680.4ITS2	M007	Michoacan	Balsas basin	D005	Agave inaequidens	Unknown	4	20	L	Soil_stone	21	Underground	Wood_cupper	Human	Pulque	2018-04-22	C(w2)	C(w)	1099	69.5026	15.3792	Unknown	Mezcal
zr6680.5ITS2	M454	Oaxaca	South central	D013	Assemble 3	Agave angustifolia_Agave karawinskii_Agave potatorum	8	8	H	Wood	26.2	Underground	Mud	Human_powered	NO	2021-06-17	(A)C(w0)	(A)C	682	76.8095	21.3625	Unknown	Mezcal
zr6680.6ITS2	M455	Oaxaca	South central	D013	Agave rhodacantha	Unknown	7	7	H	Wood	35	Underground	Mud	Human_powered	NO	2021-06-17	(A)C(w0)	(A)C	682	76.8095	21.3625	Unknown	Mezcal
zr6680.8ITS2	M457	Oaxaca	South central	D013	Agave angustifolia	Unknown	10	10	H	Wood	31.4	Underground	Mud	Human_powered	NO	2021-06-17	(A)C(w0)	(A)C	682	76.8095	21.3625	Unknown	Mezcal
zr3707.8ITS2	G007	Oaxaca	South central	D001	Agave angustifolia	Unknown	4	8	M	Wood	Unknown	Underground	Cupper	Animal	Unknown	20190313	C(w1)	C(w)	672	75.9416	20.8625	M_Medium	Mezcal
zr4450.3ITS2	43	Oaxaca	South central	D006	Agave americana	Unknown	0	7	L	Cement	22	Underground	Mud	Human	No	20180514	C(w1)	C(w)	1067	71.4782	18.3792	Unknown	Mezcal
zr4450.59ITS2	452	Sonora	Northwest	D075	Agave angustifolia	Unknown	6	12	M	Plastic	Unknown	Underground	Steel	Motorized	Unknown	20201208	Bs0	BS	542	54.7748	22.7417	Unknown	Mezcal
zr6680.7ITS2	M456	Oaxaca	South central	D013	Agave karawinskii	Unknown	6	8	H	Wood	33	Underground	Mud	Human_powered	NO	2021-06-17	(A)C(w0)	(A)C	682	76.8095	21.3625	Unknown	Mezcal
zr4450.2ITS2	42	Oaxaca	South central	D006	Agave americana	Unknown	3	7	M	Cement	26	Underground	Mud	Human	Tepehuaje	20180514	C(w1)	C(w)	1067	71.4782	18.3792	Unknown	Mezcal
zr6680.21ITS2	183	Durango	West I	D044	Agave durangensis	Unknown	3	3	H	Wood	32	Underground	Cupper	Motorized	NO	20190425	BS1kw	BS	452	64.386	18.2667	Unknown	Mezcal
